# LongAxis: a MATLAB-based program for 3D quantitative analysis of epithelial cell shape and orientation

**DOI:** 10.1101/684555

**Authors:** Keith R. Carney, Chase D. Bryan, Hannah B. Gordon, Kristen M. Kwan

## Abstract

Epithelial morphogenesis, a fundamental aspect of development, generates 3-dimensional tissue structures crucial for organ function. Underlying morphogenetic mechanisms are, in many cases, poorly understood, but mutations that perturb organ development can affect epithelial cell shape and orientation – difficult features to quantify in three dimensions. The basic structure of the eye is established via epithelial morphogenesis: in the embryonic optic cup, the retinal progenitor epithelium enwraps the lens. We previously found that loss of the extracellular matrix protein *laminin-alpha1* (*lama1*) led to mislocalization of apical polarity markers and apparent misorientation of retinal progenitors. We sought to visualize and quantify this phenotype, and determine whether loss of the apical polarity determinant *pard3* might rescue the phenotype. To this end, we developed LongAxis, a MATLAB-based program optimized for the retinal progenitor neuroepithelium. LongAxis facilitates 3-dimensional cell segmentation, visualization, and quantification of cell orientation and morphology. Using LongAxis, we find that retinal progenitors in the *lama1^−/−^* optic cup are misoriented and slightly less elongated. In the *lama1;MZpard3* double mutant, cells are still misoriented, but larger. Therefore, loss of *pard3* does not rescue loss of *lama1*, and in fact uncovers a novel cell size phenotype. LongAxis enables population-level visualization and quantification of retinal progenitor cell orientation and morphology. These results underscore the importance of visualizing and quantifying cell orientation and shape in three dimensions within the retina.
