## Supplementary material for "LongAxis: a MATLAB-based program for 3D quantitative analysis of epithelial cell shape and orientation": Table 1

### Sheet: Sheet1
Table 1. Number of cells per sample
	WT #1	WT #2	WT #3	WT #4	SM #1	SM #2	SM #3	DM #1	DM #2	DM #3
All cells	2017	2506	3920	2511	1959	1164	2571	1949	2020	2029
User selected	1269	1788	2420	1582	1240	707	1563	1426	898	1351
Filtered cells	1824	2413	3752	2019	1869	1122	2458	1905	1824	1939
	WT = wild type
	SM = lama1 single mutant
	DM = lama1;MZpard3 double mutant
